# Identification of a fully dechlorinated product of chlordecone in soil microcosms and enrichment cultures

**DOI:** 10.1101/2021.03.03.433826

**Authors:** Line Lomheim, Robert Flick, Suly Rambinaising, Sarra Gaspard, Elizabeth A. Edwards

## Abstract

Anaerobic microcosms constructed with soil from Guadeloupe, amended with electron donor (ethanol and acetone) and incubated for more than a decade, transformed chlordecone (CLD) into a suite of progressively more dechlorinated products, including a fully dechlorinated carboxylated indene product. This fully dechlorinated transformation product has never before been observed and indicates that complete dechlorination of CLD is possible. The carboxylated indene was detected by LC-MS and structure was confirmed by LC-MS/MS using a Q-Exactive Orbitrap mass spectrometer.
