## Supplemental Tables for "Identification of a fully dechlorinated product of chlordecone in soil microcosms and enrichment cultures"

### Sheet: Table S1 PRM comp table
Table S1: LC-MS/MS Parallel Reaction Monitoring (PRM) compound table (parameters used in LC-MS/MS run)
Mass [m/z]	Start [min]	End [min]	Compound
502.687	8.5	11.5	Chlordecone
468.726	8	11	Monohydrochlordecone
434.765	7.5	10.5	Dihydrochlordecone
400.804	7	9.5	Trihydrochlordecone
284.861	11	14	pentachloroindene
250.899	10.5	13.5	tetrachloroindene
216.938	9.5	12	trichloroindene
182.977	3.5	6.5	dichloroindene
294.889	3.5	6.5	carboxylated tetrachloroindene
260.928	2	8	carboxylated trichloroindene
226.967	1	6.5	carboxylated dichloroindene
193.006	2	3.5	carboxylated chloroindene
159.045	1	2.5	carboxylated indene

### Sheet: Table S2 Metabolites
Table S2: Chlordecone and Dechlorinated Metabolites Identified in Microcosm Samples
Mass to charge (m/z) values and retention times are from G19 slurry sample taken October 2nd 2019, except as noted
Metabolite	m/z theoretical	m/z observed	delta ppm	Proposed formula	Proposed ion formula	Compound structure*	# of chlorines	Retention time	Isomer
ID*	(monoisotopic)	(monoisotopic)		(neutral)	(negative mode)		removed	(min)
A9a	468.726	468.727	-2.56013	C10Cl9O2H3	[C10Cl9O2H2]-	Monohydrochlorodecone hydrate	1	9	Isomer 1
A8a	434.765	434.765	-1.38005	C10Cl8O2H4	[C10Cl8O2H3]-	Dihydrochlorodecone hydrate	2	8.7	Isomer 1
A7a	400.804	400.8037 ⍺	-0.249499	C10Cl7O2H5	[C10Cl7O2H4]-	Trihydrochlorodecone hydrate	3	8	Isomer 1
B5a	284.861	284.861	-2.80838	C9Cl5H3	[C9Cl5H2]-	pentachloroindene	5	11.8	Isomer 1
B4a	250.899	250.9	-1.99283	C9Cl4H4	[C9Cl4H3]-	tetrachloroindene	6	11.1	Isomer 1
B3a	216.938	216.938	0	C9Cl3H5	[C9Cl3H4]-	trichloroindene	7	10.2	Isomer 1
C4a	294.889	294.8898 ⍺	-1.69555	C10Cl4O2H4	[C10Cl4O2H3]-	carboxylated tetrachloroindene	6	5.1	Isomer 1
C4b	294.889	294.8898 ⍺	-1.69555	C10Cl4O2H4	[C10Cl4O2H3]-	carboxylated tetrachloroindene	6	4.6	Isomer 2
C3a	260.928	260.9287 ⍺	-1.91623	C10Cl3O2H5	[C10Cl3O2H4]-	carboxylated trichloroindene	7	6.4	Isomer 1
C3b	260.928	260.9288 ⍺	-2.29948	C10Cl3O2H5	[C10Cl3O2H4]-	carboxylated trichloroindene	7	5.8	Isomer 2
C3c	260.928	260.9285 ⍺	-1.14974	C10Cl3O2H5	[C10Cl3O2H4]-	carboxylated trichloroindene	7	3.5	Isomer 3
C3d	260.928	260.9286 ⍺	-1.53299	C10Cl3O2H5	[C10Cl3O2H4]-	carboxylated trichloroindene	7	3	Isomer 4
C2a	226.967	226.967	-0.440592	C10Cl2O2H6	[C10Cl2O2H5]-	carboxylated dichloroindene	8	5	Isomer 1
C2b	226.967	226.967	0	C10Cl2O2H6	[C10Cl2O2H5]-	carboxylated dichloroindene	8	4.3	Isomer 2
C2c	226.967	226.967	0	C10Cl2O2H6	[C10Cl2O2H5]-	carboxylated dichloroindene	8	3.7	Isomer 3
C1a	193.006	193.006	1.55436	C10ClO2H7	[C10ClO2H6]-	carboxylated chloroindene	9	2.8	Isomer 1
C1b	193.006	193.006	1.55436	C10ClO2H7	[C10ClO2H6]-	carboxylated chloroindene	9	2.4	Isomer 2
C0a	159.045	159.044	4.40128	C10O2H8	[C10O2H7]-	carboxylated indene	10	1.3	Isomer 1
CLD	502.687	502.688	-2.38717	C10Cl10O2H2	[C10Cl10O2H]-	chlordecone hydrate	0	9.6	Isomer 1
* Compound groups A, B, C are consistent with previously published work 1-5, Assumed compound structures are based on observed m/z values and retention times, MS/MS fragmentation and comparison with work previously reported 1-5
⍺ Observed m/z value and retention time was from sample GT20 as metabolite A7, C3 and C4 were not found in G19
1 Chevallier, M. L.; Della-Negra, O.; Chaussonnerie, S.; Barbance, A.; Muselet, D.; Lagarde, F.; Darii, E.; Ugarte, E.; Lescop, E.; Fonknechten, N.; Weissenbach, J.; Woignier, T.; Gallard, J. F.; Vuilleumier, S.; Imfeld, G.; Le Paslier, D.; Saaidi, P. L., Natural Chlordecone Degradation Revealed by Numerous Transformation Products Characterized in Key French West Indies Environmental Compartments…
2 Chaussonnerie, S.; Saaidi, P. L.; Ugarte, E.; Barbance, A.; Fossey, A.; Barbe, V.; Gyapay, G.; Bruls, T.; Chevalier, M.; Couturat, L.; Fouteau, S.; Muselet, D.; Pateau, E.; Cohen, G. N.; Fonknechten, N.; Weissenbach, J.; Le Paslier, D., Microbial Degradation of a Recalcitrant Pesticide: Chlordecone. Front Microbiol 2016, 7.
3 Chevallier, M. L.; Cooper, M.; Kummel, S.; Barbance, A.; Le Paslier, D.; Richnow, H. H.; Saaidi, P. L.; Adrian, L., Distinct Carbon Isotope Fractionation Signatures during Biotic and Abiotic Reductive Transformation of Chlordecone. Environmental science & technology 2018, 52, (6), 3615-3624.
4 Chevallier M. Etude de la dégradation biologique et chimique d'un pesticide persistant : la chlordecone. https://www.biblio.univ-evry.fr/theses/2017/2017SACLE033.pdf [PhD]. Paris Saclay: Universite D’Evry-Val-d’Essonne et Genoscope; 2017.
5 Della-Negra, O.; Chaussonnerie, S.; Fonknechten, N.; Barbance, A.; Muselet, D.; Martin, D. E.; Fouteau, S.; Fischer, C.; Saaidi, P. L.; Le Paslier, D., Transformation of the recalcitrant pesticide chlordecone by Desulfovibrio sp.86 with a switch from ring-opening dechlorination to reductive sulfidation activity. Sci Rep 2020, 10, (1), 13545.

### Sheet: Table S3 RawData
Table S3: LC-MS results
Table S3a: Raw data, area count (no corrections)
					Chlordecone, hydrochlordecones				Polychloroindenes			Carboxylated polychloroindenes
	Date Sampled	Date Analyzed	Total CLD aded to date	Liquid volume	Chlordecone hydrate	Monohydrochlordecone hydrate	Dihydrochlordecone hydrate	Trihydrochlordecone hydrate	Pentachloroindene	Tetrachloroindene	Trichloroindene	Carboxylated tetrachloroindenes	Carboxylated trichloroindenes	Carboxylated dichloroindenes	Carboxylated chloroindenes	Carboxylated indene	Concentration factor
			(nmol)	(L)	Area	Area	Area	Area	Area	Area	Area	Area	Area	Area	Area	Area
Ion formula (negative mode)					[C10Cl10O2H]-	[C10Cl9O2H2]-	[C10Cl8O2H3]-	[C10Cl7O2H4]-	[C9Cl5H2]-	[C9Cl4H3]-	[C9Cl3H4]-	[C10Cl4O2H3]-	[C10Cl3O2H4]-	[C10Cl2O2H5]-	[C10ClO2H6]-	[C10O2H7]-
Sample					m/z 502	m/z 468	m/z 434	m/z 400	m/z 284	m/z 250	m/z 216	m/z 294	m/z 260	m/z 226	m/z 193	m/z 159
Poisoned Control 1 (G28)	2020-09-01	2020-09-25	1630.55	0.08	305235386	1089679	ND	ND	ND	ND	ND	ND	ND	ND	ND	ND	10
Poisoned Control 2 (G30)	2020-09-01	2020-09-25	1630.55	0.08	172273092	484712	ND	ND	ND	ND	ND	ND	ND	ND	ND	ND	10
Poisoned Control 3 (G41)	2020-09-01	2020-09-25	1630.55	0.08	333813064	2270259	2390	ND	11177	ND	ND	ND	ND	ND	ND	ND	10
Poisoned Control 4 (G50)	2020-09-01	2020-09-25	1630.55	0.08	203692495	758744	ND	ND	ND	ND	ND	ND	ND	ND	ND	ND	10
Original microcosm G4	2019-10-01	2019-11-12	3261.09	0.08	672020913	97035380	18691089	853	4438264	678702	4198527	ND	857499	53201387	40383780	2385205	10
Original microcosm G19	2019-10-01	2019-11-12	3261.09	0.08	1014180608	266162119	51978663	23068	17957271	4965675	11755136	ND	1007711	139877887	53958895	23868564	10
Microcosm transfer GT3	2019-10-01	2019-11-12	15795.9	0.2	1449606796	863916128	449682934	3539215	52255243	5419668	ND	38945977	235108853	61636053	182215	ND	10
Microcosm transfer GT4	2019-10-01	2019-11-12	22420	0.2	1132520560	152417768	44180996	104472	236668936	3489486	ND	26525868	154835771	2150513	84649	ND	10
Microcosm transfer GT5	2019-10-01	2019-11-12	23642.9	0.12	2717093011	491468561	148201970	232659	335945277	26401126	ND	94890446	27453649	73017928	319014808	208123	10
Microcosm transfer GT20	2019-10-01	2019-11-12	25681.1	0.2	1728855601	604892720	183507268	452867	222883385	34700351	ND	21298052	38233998	30902823	157317474	667446	10
Microcosm transfer GT33	2019-10-01	2019-11-12	19566.6	0.2	1911501337	498872679	231016621	601898	523485436	25469395	ND	83760114	349384340	21924999	1398488	626856	10
Table S3b: Estimated concentration (nmol/l of slurry)
					Chlordecone, hydrochlordecone				Polychloroindenes			Carboxylated polychloroindenes
	Date Sampled	Date Analyzed	Total CLD aded to date	Liquid volume	Chlordecone hydrate	Monohydrochlordecone hydrate	Dihydrochlordecone hydrate	Trihydrochlordecone hydrate	Pentachloroindene	Tetrachloroindene	Trichloroindene	Carboxylated tetrachloroindenes	Carboxylated trichloroindenes	Carboxylated dichloroindenes	Carboxylated chloroindenes	Carboxylated indene	Concentration factor		Total CLD aded to date	Volume	% CLD remaining	sum of products	Products as a % of CLD added	Total Products +CLD	% recovery = Sum of all (CLD + products)/CLD added
			(nmol)	(L)	nmol/l of slurry	nmol/l of slurry	nmol/l of slurry	nmol/l of slurry	nmol/l of slurry	nmol/l of slurry	nmol/l of slurry	nmol/l of slurry	nmol/l of slurry	nmol/l of slurry	nmol/l of slurry	nmol/l of slurry			(nmol)	(L)	%	nmol/L	%	nmol/L	%
Ion formula (negative mode)					[C10Cl10O2H]-	[C10Cl9O2H2]-	[C10Cl8O2H3]-	[C10Cl7O2H4]-	[C9Cl5H2]-	[C9Cl4H3]-	[C9Cl3H4]-	[C10Cl4O2H3]-	[C10Cl3O2H4]-	[C10Cl2O2H5]-	[C10ClO2H6]-	[C10O2H7]-
Sample					m/z 502	m/z 468	m/z 434	m/z 400	m/z 284	m/z 250	m/z 216	m/z 294	m/z 260	m/z 226	m/z 193	m/z 159
						Estimate	Estimate	Estimate		Estimate	Estimate	Estimate	Estimate	Estimate	Estimate							Estimate	Estimate	Estimate	Estimate
Poisoned Control 1 (G28)	2020-09-01	2020-09-25	1630.55	0.08	6914.99	24.6863	ND	ND	ND	ND	ND	ND	ND	ND	ND	ND	10		1630.55	0.08	0.339272	24.6863	0.00121119	6939.68	0.340484
Poisoned Control 2 (G30)	2020-09-01	2020-09-25	1630.55	0.08	3902.78	10.981	ND	ND	ND	ND	ND	ND	ND	ND	ND	ND	10		1630.55	0.08	0.191483	10.981	0.000538762	3913.76	0.192022
Poisoned Control 3 (G41)	2020-09-01	2020-09-25	1630.55	0.08	7562.41	51.4319	0.0541445	ND	2.43999	ND	ND	ND	ND	ND	ND	ND	10		1630.55	0.08	0.371037	53.926	0.00264579	7616.33	0.373682
Poisoned Control 4 (G50)	2020-09-01	2020-09-25	1630.55	0.08	4614.58	17.1891	ND	ND	ND	ND	ND	ND	ND	ND	ND	ND	10		1630.55	0.08	0.226406	17.1891	0.000843352	4631.77	0.22725
Original microcosm G4	2019-10-01	2019-10-02	3261.09	0.08	4905.75	708.358	136.445	0.0062269	422.079	64.5446	399.28	ND	15.6065	968.265	734.985	43.4107	10		3261.09	0.08	0.120346	3492.98	0.0856886	8398.73	0.206035
Original microcosm G19	2019-10-01	2019-10-02	3261.09	0.08	7403.52	1942.98	379.444	0.168396	1707.74	472.236	1117.91	ND	18.3403	2545.78	982.052	434.408	10		3261.09	0.08	0.181621	9601.06	0.23553	17004.6	0.41715
Microcosm transfer GT3	2019-10-01	2019-10-02	15795.9	0.2	10582.1	6306.59	3282.69	25.8363	4969.47	515.41	ND	708.817	4278.98	1121.78	3.31631	ND	10		15795.9	0.2	0.133986	21212.9	0.268587	31795	0.402572
Microcosm transfer GT4	2019-10-01	2019-10-02	22420	0.2	8267.4	1112.65	322.521	0.762646	22507.2	331.85	ND	482.771	2818.01	39.1393	1.54061	ND	10		22420	0.2	0.0737502	27616.5	0.246355	35883.9	0.320106
Microcosm transfer GT5	2019-10-01	2019-10-02	23642.9	0.12	19834.8	3587.72	1081.87	1.69841	31948.4	2510.75	ND	1727.01	499.656	1328.93	5806.07	3.78784	10		23642.9	0.12	0.100672	48495.9	0.246142	68330.7	0.346813
Microcosm transfer GT20	2019-10-01	2019-10-02	25681.1	0.2	12620.6	4415.72	1339.6	3.30593	21196.2	3300	ND	387.625	695.859	562.431	2863.18	12.1475	10		25681.1	0.2	0.0982874	34776.1	0.27083	47396.7	0.369117
Microcosm transfer GT33	2019-10-01	2019-10-02	19566.6	0.2	13954	3641.77	1686.42	4.39386	49783.5	2422.14	ND	1524.43	6358.79	399.035	25.4525	11.4088	10		19566.6	0.2	0.142631	65857.3	0.673162	79811.3	0.815793
																								Average	0.364639
																								Stdv	0.168686
Table S3c: Standards Run and Response Factors (Rf) Used (Calibrations shown in Table S4)
Date Analyzed		Date Analyzed			Chlordecone hydrate	Monohydrochlordecone hydrate	Dihydrochlordecone hydrate	Trihydrochlordecone hydrate	Pentachloroindene	Tetrachloroindene	Trichloroindene	Carboxylated tetrachloroindenes	Carboxylated trichloroindenes	Carboxylated dichloroindenes	Carboxylated chloroindenes	Carboxylated indene
Rf value used (nM/Area)		2019-10-02			-	Used Response Factor for chlordecone standard			0.000951	Used Response Factor for pentachloroindene standard		Used Response Factor for carboxylated indene standard				0.000182
		2019-11-12			7.3e-05				-							-
		2020-09-25			0.000226546				0.00218304							0.000423766

### Sheet: Table S4 Calibration
Table S4: Standards and Calibration
Table S4a: Chlordecone calibration (chlordecone hydrate, m/z 502)
November 12th 2019						September 25th 2020
	Area m/z 284	Conc. (mg/l)	Conc. (nM)				Area m/z 284	Conc. (mg/l)	Conc. (nM)
	0	0	0				0	0	0
	716279	0.017	34.6491				87944	0.0109001	22.2163
	6292091	0.161	328.148				1448425	0.138114	281.502
	50440568	1.815	3699.3				16176101	1.80003	3668.8
	81256322	3.48	7092.88				24635716	3.60965	7357.13
	Rf	3.58213e-08	7.30103e-05				Rf	1.11151e-07	0.000226546
Standards in bold were included in the calibration						Standards in bold were included in the calibration
Standards were run on a different day than the samples
Table S4b: Pentachloroindene calibration (2,4,5,6,7-pentachloro-1H-indene, m/z 284 )
						We did not actually use this calibration for anything. It was run with the control samples, but none of them contained any pentachloroindene. Should we still include it?
October 2nd 2019						September 25th 2020
	Area m/z 284	Conc. (mg/l)	Conc. (nM)				Area m/z 284	Conc. (mg/l)	Conc. (nM)
	0	0	0				0	0	0
	190224	0.05	173.376				117976	0.0650129	225.434
	1822812	0.5	1733.76				560837	0.355033	1231.09
	Rf	2.74178e-07	0.00095072				1002546	1.50618	5222.72
							Rf	6.29568e-07	0.00218304
						Standards in bold were included in the calibration
Table S4c: Carboxylated indene calibration (1H-Indene-3-carboxylic acid), m/z 159
						We did not actually use this calibration for anything. It was run with the control samples, but none of them contained any pentachloroindene. Should we still include it?
October 2nd 2019						September 25th 2020
	Area m/z 159	Conc. (mg/l)	Conc. (nM)				Area m/z 159	Conc. (mg/l)	Conc. (nM)
	0	0	0				0	0	0
	4124716	0.129599	809.134				1728912	0.111642	697.023
	20462362	0.629619	3930.94				9525705	0.609674	3806.42
	43677551	1.25506	7835.81				37966308	2.58646	16148.2
	Rf	2.91178e-08	0.000181793				Rf	6.78746e-08	0.000423766
Table S4d: Raw data for standards
				Chlordecone, hydrochlordecones				Polychloroindenes			Carboxylated polychloroindenes
Standard			Date analyzed	Chlordecone hydrate	Monohydro-chlordecone hydrate	Dihydro-chlordecone hydrate	Trihydro-chlordecone hydrate	Pentachloro-indene	Tetrachloro-indene	Trichloro-indene	Carboxylated tetrachloro-indenes	Carboxylated trichloro-indenes	Carboxylated dichloro-indenes	Carboxylated chloro-indenes	Carboxylated indene
Ion formula (negative mode)				[C10Cl10O2H]-	[C10Cl9O2H2]-	[C10Cl8O2H3]-	[C10Cl7O2H4]-	[C9Cl5H2]-	[C9Cl4H3]-	[C9Cl3H4]-	[C10Cl4O2H3]-	[C10Cl3O2H4]-	[C10Cl2O2H5]-	[C10ClO2H6]-	[C10O2H7]-
				m/z 502	m/z 468	m/z 434	m/z 400	m/z 284	m/z 250	m/z 216	m/z 294	m/z 260	m/z 226	m/z 193	m/z 159
Chlordecone std1 0.017 mg/L			Nov 12th 2019	716279	ND	ND	ND	ND	ND	ND	ND	ND	ND	ND	ND
Chlordecone std2 0.161 mg/L			Nov 12th 2019	6292091	ND	ND	ND	ND	ND	ND	ND	ND	ND	ND	ND
Chlordecone std3 1.8 mg/L			Nov 12th 2019	50440568	ND	ND	ND	ND	ND	ND	ND	ND	ND	ND	ND
Chlordecone std4 3.5 mg/L			Nov 12th 2019	81256322	ND	ND	ND	ND	ND	ND	ND	ND	ND	ND	ND
Pentachloroindene std1 0.05 mg/L			Oct 2nd 2019	ND	ND	ND	ND	190224	ND	ND	ND	ND	ND	ND	ND
Pentachloroindene std2 0.5 mg/L			Oct 2nd 2019	ND	ND	ND	ND	1822812	ND	ND	ND	ND	ND	ND	ND
Carboxylated indene std1 0.13 mg/L			Oct 2nd 2019	10153	780	ND	ND	ND	ND	ND	ND	ND	ND	ND	4124716
Carboxylated indene std2 0.63 mg/L			Oct 2nd 2019	2298	ND	ND	ND	ND	ND	ND	ND	ND	ND	ND	20462362
Carboxylated indene std3 1.26 mg/L			Oct 2nd 2019	8475	ND	ND	ND	ND	ND	ND	ND	ND	ND	ND	43677551
Chlordecone std1 0.031 mg/L			Sep 25th 2020	87944	ND	ND	ND	ND	ND	ND	ND	ND	ND	ND	ND
Chlordecone std2 0.165 mg/L			Sep 25th 2020	1448425	ND	ND	ND	ND	ND	ND	ND	ND	ND	ND	ND
Chlordecone std3 1.8 mg/L			Sep 25th 2020	16176101	ND	ND	ND	ND	ND	ND	ND	ND	ND	ND	ND
Chlordecone std4 3.61 mg/L			Sep 25th 2020	24635716	17064	ND	ND	ND	ND	ND	ND	ND	ND	ND	ND
Mixed Pentachloroindene std1 0.0650 mg/L and carboxylated indene std1 0.112 mg/L			Sep 25th 2020	352277	ND	ND	ND	117976	ND	ND	ND	ND	ND	ND	1728912
Mixed Pentachloroindene Std2 0.355 mg/L and carboxylated indene std2 0.610 mg/L			Sep 25th 2020	243041	ND	ND	ND	560837	ND	ND	ND	ND	ND	ND	9525705
Mixed Pentachloroindene std3 1.51 mg/L and carboxylated indene std3 2.59 mg/L			Sep 25th 2020	170439	ND	ND	ND	1002546	ND	ND	ND	ND	ND	ND	37966308
				Carry-over of CLD from high concentration in a sample run before (blank run before shows carry-over ~3E5) + impurities in standard (B1)
				Blanks are run as often as possible after high concentration samples, and standards always run low to high
				Impurities in Chlordecone standard
				The highest chlordecone standard that was run was not included in the calibration curve as it deviated sligthly from the linear curve that we see for lower concentations.
				Standards were prepared in a 50/50 % methanol/medium mix, consistant with what have been done in previous studies.
				Samples in this study were extracted in acetone/hexane, and the solvent extract was evaporated and finally eluted in methanol.

### Sheet: Table S5 Comparisons
Table S5: Comparing results from two different sample preparation methods
Table S5a: Testing the effect of different sample preparation methods on two samples (G4 and G19)
Sample prep 1: Sample prepartion method/extraction was used in the publication Lomheim et al (2020) Plos One 15(4): e0231219. https://doi.org/10.1371/journal.pone.0231219
Sample prep 2: Sample preparation method/extraction was used in this study (see column R for brief summary of methods)
Run August 21st 2019
Raw data (area count)
				Chlordecone, hydrochlordecone				Carboxylated polychloroindenes					Polychloroindenes
Sample name	Sample description			Chlordecone hydrate	Monohydro-chlordecone hydrate	Dihydro-chlordecone hydrate	Trihydro-chlordecone hydrate	Carboxylated tetrachloro-indenes	Carboxylated trichloro-indenes	Carboxylated dichloro-indenes	Carboxylated chloro-indenes	Carboxylated indene	Pentachloro-indene	Tetrachloro-indene	Trichloro- indene	Concentration factor
				[C10Cl10O2H]-	[C10Cl9O2H2]-	[C10Cl8O2H3]-	[C10Cl7O2H4]-	[C10Cl4O2H3]-	[C10Cl3O2H4]-	[C10Cl2O2H5]-	[C10ClO2H6]-	[C10O2H7]-	[C9Cl5H2]-	[C9Cl4H3]-	[C9Cl3H4]-
				m/z 502	m/z 468	m/z 434	m/z 400	m/z 294	m/z 260	m/z 226	m/z 193	m/z 159	m/z 284	m/z 250	m/z 216		Extraction description
				Area	Area	Area	Area	Area	Area	Area	Area	Area	Area	Area	Area
G4	G4 - extracted w/methanol (sample prep 1)			81087229	9494314	1221359	ND	ND	ND	1359066	645473	42467	40532	ND	203687	0.5	Sampled 1ml soil/water slurry, added 1ml methanol, vortexed, centrifuged and filtered with 0.2 PTFE syringe filter
	G4 - extracted w/acetone/hexane (sample prep 2)			543206294	71510537	11406646	ND	ND	167653	14500519	10438826	336178	4152239	205619	498355	10	Sampled 5ml soil/water slurry, acidified to pH 1.5, extracted with acetone/hexane (15/85%) two times, combined and evaporated the extract and eluted in 0.5ml methanol.
G19	G19 - extracted w/methanol (sample prep 1)			104695579	30042752	4594279	ND	ND	ND	1591557	764737	439263	103637	84779	581660	0.5	Sampled 1ml soil/water slurry, added 1ml methanol, vortexed, centrifuged and filtered with 0.2 PTFE syringe filter
	G19 - extracted w/acetone/hexane (sample prep 2)			986923614	280396222	51461832	39424	ND	221688	29991380	10888412	2575392	10282311	1120505	346109	10	Sampled 5ml soil/water slurry, acidified to pH 1.5, extracted with acetone/hexane (15/85%) two times, combined and evaporated the extract and eluted in 0.5ml methanol.
G4 (sample prep 1 / sample prep 2) corrected for dilution				2.9855	2.65536	2.14149	NA	NA	NA	1.87451	1.23668	2.52646	0.19523	NA	8.17437
G19 (sample prep 1 / sample prep 2) corrrected for dilution				2.12166	2.14288	1.78551	NA	NA	NA	1.06134	1.40468	3.41123	0.201583	1.51323	33.6114
	Average			2.55358	2.39912	1.9635	NA	NA	NA	1.46792	1.32068	2.96885	0.198406	1.51323	20.8929
By using the new extraction method (sample prep 2), we get higher areas (more mass injected to the HPLC), but recoveries are different.
CLD and hydrochlordecone concentrations that are 2-3 times lower while pentachloroindene concentrations are 5 times higher with sample prep 2 vs sample prep 1.
Trichloroindene seems to be quite poorly recovered with sample prep 2.							Tr
Table S5b: Comparing results from March 2019 (Lomheim et al 2020) with results from October 2019 (this study)
Estimated concentrations (nmol/l)
	Chlordecone			Monohydrochlordecone (nmol/l)			Dihydrochlordecone (nmol/l)			Trihydrochlordecone (nmol/l)			Carboxylated tetrachloroindene (nmol/l)			Carboxylated trichloroindene (nmol/l)			Carboxylated dichloroindene (nmol/l)			Carboxylated chloroindene (nmol/l)			Carboxylated indene (nmol/l)			Pentachloroindene (nmol/l)			Tetrachloroindene (nmol/l)			Trichloroindene (nmol/l)
	March 2019	October 2019	Mar/Oct	March 2019	October 2019	Mar/Oct	March 2019	October 2019	Mar/Oct	March 2019	October 2019	Mar/Oct	March 2019	October 2019	Mar/Oct	March 2019	October 2019	Mar/Oct	March 2019	October 2019	Mar/Oct	March 2019	October 2019	Mar/Oct	March 2019	October 2019	Mar/Oct	March 2019	October 2019	Mar/Oct	March 2019	October 2019	Mar/Oct	March 2019	October 2019	Mar/Oct
	Sample prep 1	Sample prep 2		Sample prep 1	Sample prep 2		Sample prep 1	Sample prep 2		Sample prep 1	Sample prep 2		Sample prep 1	Sample prep 2		Sample prep 1	Sample prep 2		Sample prep 1	Sample prep 2		Sample prep 1	Sample prep 2		Sample prep 1	Sample prep 2		Sample prep 1	Sample prep 2		Sample prep 1	Sample prep 2		Sample prep 1	Sample prep 2
	nmol/l	nmol/l		nmol/l	nmol/l		nmol/l	nmol/l		nmol/l	nmol/l		nmol/l	nmol/l		nmol/l	nmol/l		nmol/l	nmol/l		nmol/l	nmol/l		nmol/l	nmol/l		nmol/l	nmol/l		nmol/l	nmol/l		nmol/l	nmol/l
Poisoned Control 1 (G28)	14104.2	6914.99	2.03965	21.9458	24.6863	0.888989	ND	ND	NA	ND	ND	NA	ND	ND	NA	ND	ND	NA	ND	ND	NA	ND	ND	NA	ND	ND	NA	ND	ND	NA	ND	ND	NA	ND	ND	NA
Poisoned Control 2 (G30)	12051.1	3902.78	3.08782	14.7247	10.981	1.34093	ND	ND	NA	ND	ND	NA	ND	ND	NA	ND	ND	NA	ND	ND	NA	ND	ND	NA	ND	ND	NA	ND	ND	NA	ND	ND	NA	ND	ND	NA
Poisoned Control 3 (G41)	13211.7	7562.41	1.74702	47.3882	51.4319	0.921378	ND	ND	NA	ND	ND	NA	ND	ND	NA	ND	ND	NA	ND	ND	NA	ND	ND	NA	ND	ND	NA	ND	2.43999	NA	ND	ND	NA	ND	ND	NA
Poisoned Control 4 (G50)	11197.2	4614.58	2.42648	19.2561	17.1891	1.12025	ND	ND	NA	ND	ND	NA	ND	ND	NA	ND	ND	NA	ND	ND	NA	ND	ND	NA	ND	ND	NA	ND	ND	NA	ND	ND	NA	ND	ND	NA
Original microcosm G4	16978	4905.75	3.46084	1440.87	708.358	2.0341	162.858	136.445	1.19358	ND	ND	NA	ND	ND	NA	ND	15.6065	NA	588.251	968.265	0.607531	419.839	734.985	0.571221	ND	43.4107	NA	113.411	422.079	0.268697	28.645	64.5446	0.443802	337.454	399.28	0.845156
Original microcosm G19	21757.3	7403.52	2.93878	4619	1942.98	2.37727	578.385	379.444	1.5243	ND	ND	NA	ND	ND	NA	ND	18.3403	NA	1503.59	2545.78	0.59062	724.272	982.052	0.737509	ND	434.408	NA	239.796	1707.74	0.140417	227.603	472.236	0.481969	814.6	1117.91	0.728679
Microcosm transfer GT3	28422.9	10582.1	2.68593	13478.5	6306.59	2.1372	5205.77	3282.69	1.58583	15.515	25.8363	0.600512	854.526	708.817	1.20557	4395.98	4278.98	1.02734	956.54	1121.78	0.852701	ND	3.31631	NA	ND	ND	NA	281.923	4969.47	0.0567309	257.418	515.41	0.499443	ND	ND	NA
Microcosm transfer GT4	29873.4	8267.4	3.6134	5058.55	3641.77	1.38904	1919.55	1686.42	1.13824	1.72551	4.39386	0.392711	1545.54	1524.43	1.01385	3529.5	6358.79	0.555058	255.828	399.035	0.641115	ND	25.4525	NA	ND	11.4088	NA	878.08	49783.5	0.017638	244.778	2422.14	0.101059	ND	ND	NA
Microcosm transfer GT5	61222.9	19834.8	3.08664	1842.05	1112.65	1.65556	339.286	322.521	1.05198	ND	0.762646	NA	594.318	482.771	1.23106	2330.81	2818.01	0.827111	17.2151	39.1393	0.439842	ND	1.54061	NA	ND	ND	NA	795.999	22507.2	0.0353664	ND	331.85	NA	ND	ND	NA
Microcosm transfer GT20	41977.2	12620.6	3.32607	8161.1	3587.72	2.27473	1652.04	1081.87	1.52702	1.16656	1.69841	0.686855	2434.66	1727.01	1.40976	610.817	499.656	1.22247	884.298	1328.93	0.665423	3484.49	5806.07	0.600146	ND	3.78784	NA	2998.98	31948.4	0.0938696	1081.67	2510.75	0.430817	ND	ND	NA
Microcosm transfer GT33	30439.7	13954	2.18143	10374.6	4415.72	2.34947	2007.97	1339.6	1.49893	1.83776	3.30593	0.555899	857.542	387.625	2.2123	835.473	695.859	1.20064	853.231	562.431	1.51704	1880.78	2863.18	0.656885	ND	12.1475	NA	3243.75	21196.2	0.153035	1625.67	3300	0.492628	ND	ND	NA
Average controls			2.32524			1.06789			NA			NA			NA			NA			NA			NA						NA			NA			NA
Average active bottles			3.04187			2.03105			1.35998			0.558994			1.41451			0.966524			0.759182			0.64144						0.109393			0.408286			0.786917
March 2019	Sampled and run in March. Sample prep 1; Sampled 1ml soil/water slurry, added 1ml methanol, vortexed, centrifuged and filtered with 0.2 PTFE syringe filter.
October 2019	Sampled and run active bottles in October 2019; sampled and run control bottles in September 2020. Sample prep 2; Sampled 5ml soil/water slurry, acidified to pH 1.5, extracted with acetone/hexane (15/85%) two times, combined and evaporated the extract and eluted in 0.5ml methanol.
Chlordecone concentrations are 2-3 times higher in the March 2019 run compared to the October 2019 run. This is likely because samples are extracted differently. Chloroindene products are more abundant in October samples. This could be related to some slow degradation between March and October and differences in extraction efficiency.
ND; not detected
NA; not applicable
